# ARCH3D: A foundation model for global genome architecture

**DOI:** 10.64898/2026.02.23.707580

**Authors:** Nicholas Galioto, Cooper Stansbury, Alex Arkady Gorodetsky, Indika Rajapakse

## Abstract

Biological foundation models are transforming scientific discovery by creating information-rich representations that enable inference in low-data settings. Progress on these models has mainly been achieved by increasing input contextual information, e.g., base pairs or genes. Most work, however, focuses on DNA, RNA, and protein, leaving genome architecture, a fundamental component regulating processes like the cell cycle and cell-fate determination, underexplored. Here, we introduce ARCH3D: a foundation model for global genome architecture. ARCH3D uses a novel masked locus modeling task that increases input contextual information to include genome-wide contact profiles of loci spread across the entirety of the genome. We demonstrate this strategy captures global genome structure by showing ARCH3D embeddings preserve genomic spatial structure, reconstruct interchromosomal interactions under extreme sparsity, and enable identification of multi-way interactions. Ultimately, ARCH3D provides a potential structural foundation for building the virtual genome, an artificial intelligence-based model capable of simulating genome behavior and dynamics.
