## Supplementary Tables for "ARCH3D: A foundation model for global genome architecture"

### Sheet: Table 1 Pre-training corpus
Experiment Accession	Hi-C Accession	Biosource	Tissue
4DNES1XC6D9N	4DNFIUY7UMCJ	HCT116 with Crispr generated mClover and AID-tagged RAD21	colon
4DNES21NPLZU	4DNFIH77QBT5	T47D	breast
4DNES2JGTENI	4DNFIY7QQUPM	HeLa-S3	cervix
4DNES228B63X	4DNFIW6ICDVM	heart left ventricle	heart
4DNES2N7SYC4	4DNFIIKYHTTF	HCT116 with Crispr generated mClover and AID-tagged RAD21	colon
4DNES2PZV514	4DNFI8QIHT84	HeLa cell line	cervix
4DNES2Z1IO3Y	4DNFIZP3OYNJ	HCT116 with Crispr generated mClover and AID-tagged RAD21	colon
4DNES3JX38V5	4DNFIXP4QG5B	GM12878	blood
4DNES3KYQ6K3	4DNFIX8GSQQL	HeLa-S3	cervix
4DNES3QAGOZZ	4DNFIFLDVASC	HCT116 with Crispr generated mClover and AID-tagged RAD21	colon
4DNES4269GKX	4DNFI2ZUCIHD	GM12878	blood
4DNES4KDIQNN	4DNFIACWCWO1	HCT116 with Crispr generated mClover and AID-tagged RAD21	colon
4DNES51Q5X3O	4DNFIH7MQHOR	HeLa cell line	cervix
4DNES5OZGN2L	4DNFIJ2YW2HC	HeLa-S3	cervix
4DNES64ITOWM	4DNFIG4QMUS3	HCT116 with Crispr generated mClover and AID-tagged RAD21	colon
4DNES6BKANVX	4DNFI7VOUC33	HeLa cell line	cervix
4DNES6V4HVDE	4DNFIHXCPUAP	SK-N-DZ	adrenal gland
4DNES76KXUJ3	4DNFILU5P5GI	HAP-1	-
4DNES7DFQZLI	4DNFIGBYT93X	NCI-H460	lung
4DNES7N8J8KG	4DNFILF7ZB7N	HCT116 with Crispr generated mClover and AID-tagged RAD21	colon
4DNES7QY4JHS	4DNFISADX1H8	HeLa cell line	cervix
4DNES7RDRS69	4DNFINKNVML6	HCT116 with Crispr generated mClover and AID-tagged RAD21	cervix
4DNES8ZUV5CQ	4DNFI5K8L94P	G401	kidney
4DNES98CI6GV	4DNFIJYULXT7	A549	lung
4DNESA51WBOJ	4DNFIU5DGDEQ	HCT116 with Crispr generated mClover and AID-tagged RAD21	colon
4DNESC2DEQIJ	4DNFIS6HAUPP	HepG2	liver
4DNESC5J3EIX	4DNFI2T49EAG	SK-N-DZ	adrenal gland
4DNESCCP4KTY	4DNFIFD991IA	Panc1	pancreas
4DNESCIHJOXA	4DNFITRVKRPA	GM12878	blood
4DNESCMX7L58	4DNFIBM9QCFG	HeLa-S3	cervix
4DNESCOJ3ADI	4DNFI2NUHMIM	HCT116 with Crispr generated mClover and AID-tagged RAD21	colon
4DNESCQH5Z72	4DNFI17E9AYZ	HeLa cell line	cervix
4DNESCQZYHLJ	4DNFIOQLTI9G	HCT116 with Crispr generated mClover and AID-tagged RAD21	colon
4DNESD117NVX	4DNFIFZ72IFL	HCT116 with Crispr generated mClover and AID-tagged RAD21	colon
4DNESD21O5UU	4DNFINLAEO87	HCT116 with Crispr generated mClover and AID-tagged RAD21	colon
4DNESDEK4IH8	4DNFI5IHU27G	KBM-7	bone marrow
4DNESFBT9P4O	4DNFIW1QGEFN	RPMI-7951	skin
4DNESFJ1LEZ2	4DNFILFLHYMF	HCT116 with Crispr generated mClover and AID-tagged RAD21	colon
4DNESFNBTRO3	4DNFIE85D1NN	HCT116 with Crispr generated mClover and AID-tagged RAD21	colon
4DNESFSFD7PV	4DNFIBV4EA9G	HCT116 with Crispr generated mClover and AID-tagged RAD21	colon
4DNESGEEV6TJ	4DNFIR9N91G1	HeLa-S3	cervix
4DNESHDMG1LU	4DNFI96HE5KV	HCT116 with Crispr generated mClover and AID-tagged RAD21	colon
4DNESHF65RC4	4DNFITPMHGXP	HCT116 with Crispr generated mClover and AID-tagged RAD21	colon
4DNESI7DEJTM	4DNFI18UHVRO	K562	bone marrow
4DNESI9RVI9Y	4DNFIU4BSYEG	HCT116 with Crispr generated mClover and AID-tagged RAD21	colon
4DNESIG4ELE4	4DNFIIH3SM5N	Caki2	kidney
4DNESIKACYZC	4DNFIQ9FG7RR	HeLa cell line	cervix
4DNESIU6F8HF	4DNFIT64Q7A3	HAP-1	-
4DNESJ5Y5ZN8	4DNFITRU4CYZ	HCT116 with Crispr generated mClover and AID-tagged RAD21	colon
4DNESJ7ABWFM	4DNFIJNGK2JN	HeLa cell line	cervix
4DNESJAU6DPJ	4DNFIJ28YHPI	HeLa cell line	cervix
4DNESJFTAURO	4DNFIIV4M7TF	GM12878	blood
4DNESJV9TH8Q	4DNFILP99QJS	HCT116 with Crispr generated mClover and AID-tagged RAD21	colon
4DNESINBA78I	4DNFIY3RBYMQ	heart left atrium	heart
4DNESK7WOJRD	4DNFINBNRNFT	HCT116 with Crispr generated mClover and AID-tagged RAD21	colon
4DNESKLFZ31S	4DNFIV3PIEQJ	HCT116 with Crispr generated mClover and AID-tagged RAD21	colon
4DNESKZ1WYCN	4DNFIUWSF5UZ	HCT116 with Crispr generated mClover and AID-tagged RAD21	colon
4DNESJ98FIW5	4DNFIBNXTSV4	heart left atrium	heart
4DNESLLA3R1V	4DNFI3PNAYBK	GM12878	blood
4DNESLLMJ3JO	4DNFIRDRROK4	HCT116 with Crispr generated mClover and AID-tagged RAD21	colon
4DNESLLTENG9	4DNFI3UNF9VB	GM12878	blood
4DNESLPMUA38	4DNFIX83GGPU	DLD1	colon
4DNESLQG7ZKJ	4DNFI46OLTQE	GM12878	blood
4DNESLZVKJ7V	4DNFISYVIBKG	HeLa cell line	cervix
4DNESMLKX1ZM	4DNFIAVRY6RG	HCT116 with Crispr generated mClover and AID-tagged RAD21	colon
4DNESNB7WO9K	4DNFIBNTKRQT	HeLa cell line	cervix
4DNESNDJ9QVX	4DNFIZAWQ34F	GM12878	blood
4DNESNGDNQSG	4DNFIVYE4XLX	HCT116 with Crispr generated mClover and AID-tagged RAD21	colon
4DNESNGGME6B	4DNFIEVNIWQ5	HeLa cell line	cervix
4DNESNHN919R	4DNFILC1IPOE	LNCaP clone FGC	prostate
4DNESNLXBFMY	4DNFIOND1BJD	HAP-1	-
4DNESNZZR2VD	4DNFIL76YMY6	GM12878	blood
4DNESOGIV7NG	4DNFIBSLD9S9	HCT116 with Crispr generated mClover and AID-tagged RAD21	colon
4DNESOQTEWX8	4DNFINIQYFKT	HCT116 with Crispr generated mClover and AID-tagged RAD21	colon
4DNESP399AP5	4DNFIVCGZ44G	HeLa cell line	cervix
4DNESP7EFMLT	4DNFI71TI1RU	HCT116 with Crispr generated mClover and AID-tagged RAD21	colon
4DNESPXW8XHY	4DNFIW9WZRGA	GM12878	blood
4DNESQWI9K2F	4DNFIXVAKX9Q	GM12878	blood
4DNESR381AXL	4DNFIW36ZQ5G	HeLa cell line	cervix
4DNESR8I1SZG	4DNFI9BA2KDU	HeLa cell line	cervix
4DNESSQU7B76	4DNFIQ6VCXFB	HAP-1	-
4DNEST9AVULS	4DNFICYNMTJG	SK-MEL-5	skin
4DNESTHU1G8W	4DNFIMWTC51C	HCT116 with Crispr generated mClover and AID-tagged RAD21	colon
4DNESUTEOMGQ	4DNFINSKEZND	HAP-1	-
4DNESUZCBCG9	4DNFIX86CKPR	HCT116 with Crispr generated mClover and AID-tagged RAD21	colon
4DNESV19UH2A	4DNFI7S9R4LK	HCT116 with Crispr generated mClover and AID-tagged RAD21	colon
4DNESWMJBQMR	4DNFIYGT4QT4	HeLa cell line	cervix
4DNESWO4PE7L	4DNFIWKNZ73U	HeLa cell line	cervix
4DNESXVOAC79	4DNFICOGP58X	HCT116 with Crispr generated mClover and AID-tagged RAD21	colon
4DNESYPELBCB	4DNFILPVQ3SO	HeLa cell line	cervix
4DNESYTIFTEE	4DNFIQI8SFNE	SK-N-MC	nervous system
4DNESYX5MMAP	4DNFIS3R5PRY	SJCRH30	muscle
4DNESZ1UN35D	4DNFIPR9ME2V	HCT116 with Crispr generated mClover and AID-tagged RAD21	colon
4DNESZMKWAD3	4DNFIC2XS1Y3	GM12878	blood
4DNESZRLWUML	4DNFICUGFSPL	HCT116 with Crispr generated mClover and AID-tagged RAD21	colon
4DNESUYU9VSU	4DNFITF7RS3P	heart left ventricle	heart
4DNES1E3ET5M	4DNFIEG3TBMC	K562 (Tier 2)	bone marrow
4DNES1JP4KZ1	4DNFI96GX25S	HCT116 with Crispr generated mClover and AID-tagged WAPL, AAVS1-OsTIR1(F74G)	colon
4DNESV6NHHCO	4DNFIO88ACBQ	heart left atrium	heart
4DNESW1HL87C	4DNFI25R51IO	heart left ventricle	heart
4DNES1JP4KZ1	4DNFISR66KZ3	HCT116 with Crispr generated mClover and AID-tagged WAPL, AAVS1-OsTIR1(F74G)	colon
4DNES1UQQCQC	4DNFIP3ELSZY	HeLa-S3	cervix
4DNES1V3OHQH	4DNFI7LJ15RJ	HeLa-S3	cervix
4DNES25BK8CM	4DNFIGF2O9YZ	HeLa-S3	cervix
4DNES25QLF7A	4DNFI9BRQJOG	HeLa-S3	cervix
4DNES2AHLK4O	4DNFIZ2QDSKH	HeLa-S3	cervix
4DNES2R6PUEK	4DNFINU26HEQ	HFFc6 (Tier 1)	skin
4DNESY4QMHAD	4DNFI19PH2JA	heart left atrium	heart
4DNES2R6PUEK	4DNFIVTQ72WM	HFFc6 (Tier 1)	skin
4DNES2R6PUEK	4DNFIB59T7NN	HFFc6 (Tier 1)	skin
4DNES2R6PUEK	4DNFIT3ABRQL	HFFc6 (Tier 1)	skin
4DNES2R93GH1	4DNFI6CTC527	HeLa-S3	cervix
4DNES2RQ6BDT	4DNFIOYJL4XN	HeLa-S3	cervix
4DNES33L8EEV	4DNFIIEGYD84	HeLa-S3	cervix
4DNES3J3DFUS	4DNFI88WE9UJ	HeLa-S3	cervix
4DNESZNSYMTQ	4DNFISWHXA16	heart left ventricle	heart
4DNES42T87S8	4DNFIDOON9PG	HeLa-S3	cervix
4DNES54GS5KI	4DNFINPRZC1W	K562 (Tier 2)	bone marrow
4DNES5GB1X5P	4DNFIS3EQVA3	HeLa-S3	cervix
4DNES61ZK6S8	4DNFI1MIOZ4H	HeLa-S3	cervix
4DNES6UJHBNW	4DNFIBVZ9XTJ	HeLa-S3	cervix
4DNES6VPZLD6	4DNFIGLBK4QY	HeLa-S3	cervix
4DNES7N27U89	4DNFI2QRPR77	HeLa-S3	cervix
4DNES86MYL3E	4DNFIQIBKAIQ	HeLa-S3	cervix
4DNES8BXQHNL	4DNFI73E8SWK	HeLa-S3	cervix
4DNES8I4EVFL	4DNFIMBH29YL	HeLa-S3	cervix
4DNES8J78WV2	4DNFIPNC6K5B	HFF-hTERT	skin
4DNES98NQ39I	4DNFICJNZWM9	HeLa-S3	cervix
4DNES9BTO2FB	4DNFI9MRP52C	HeLa-S3	cervix
4DNES9J6QJQS	4DNFIRB1EYHY	K562 (Tier 2)	bone marrow
4DNESA2GN9N4	4DNFILHGMZQM	HeLa-S3	cervix
4DNESADA8GV3	4DNFI2XGP1BW	HeLa-S3	cervix
4DNESAEUDBTF	4DNFI2HS2M26	HeLa-S3	cervix
4DNESAF3KM2R	4DNFIOMOOEAL	HeLa-S3	cervix
4DNESALYYHNP	4DNFIZEAS9N6	HeLa-S3	cervix
4DNESAM3IMUG	4DNFI2NZL5YZ	HeLa-S3	cervix
4DNESAOMA6X5	4DNFIA18UYRG	HeLa-S3	cervix
4DNESAPF27TG	4DNFIK6HMOII	HFF-hTERT	skin
4DNESB6MNCFE	4DNFIQJQY7PW	HFF-hTERT	skin
4DNESC23ZYOF	4DNFIKI77KEM	K562 (Tier 2)	bone marrow
4DNESCJHJ477	4DNFIW961HN2	HeLa-S3	cervix
4DNESCMQ9JOF	4DNFIT69GAUE	HeLa-S3	cervix
4DNESCMQDOWS	4DNFIQAFWFZZ	HeLa-S3	cervix
4DNESCQRIZ7D	4DNFIBGWGJ42	K562 (Tier 2)	bone marrow
4DNESCWSXLYD	4DNFI9Y9DKWP	HeLa-S3	cervix
4DNESD2QXAG5	4DNFIYELASMX	HFF-hTERT	skin
4DNESDBUUEL9	4DNFILCOOE2K	HFF-hTERT	skin
4DNESDRC93UG	4DNFIEE9C8NV	HeLa-S3	cervix
4DNESDRECPY8	4DNFIT7QBK39	HeLa-S3	cervix
4DNESDW7JTOW	4DNFIXN8SV5S	HeLa-S3	cervix
4DNESEDV9YMX	4DNFI9P5JY7X	HeLa-S3	cervix
4DNESES8DB3N	4DNFIC4VFQCM	HeLa-S3	cervix
4DNESEX4VDTH	4DNFIWXYA4NR	HeLa-S3	cervix
4DNESF17LNZE	4DNFIYW415LY	K562 (Tier 2)	bone marrow
4DNESF7LJ88J	4DNFI5ZKNGHX	HeLa-S3	cervix
4DNESFKQBEV1	4DNFIOH4T1RI	HeLa-S3	cervix
4DNESFM66XDL	4DNFIRILXQ67	K562 (Tier 2)	bone marrow
4DNESFMZQ64I	4DNFIFMNYODU	HeLa-S3	cervix
4DNESFRB6NSI	4DNFIJASQYLZ	HeLa-S3	cervix
4DNESGQ1XP78	4DNFI98F2HPJ	HeLa-S3	cervix
4DNESGTSE6RJ	4DNFIZTCJGVX	HeLa-S3	cervix
4DNESH5YI3CM	4DNFIGBKMVCD	HFFc6 (Tier 1)	skin
4DNESHJVC7MP	4DNFIAPBLGZN	K562 (Tier 2)	bone marrow
4DNESHQDSZZK	4DNFILA5QUJG	HFF-hTERT	skin
4DNESI12RYYJ	4DNFI46GK6BY	HFF-hTERT	skin
4DNESI74G82F	4DNFIE2DZZRX	HeLa-S3	cervix
4DNESITQCT9N	4DNFIJDE17VO	HeLa-S3	cervix
4DNESJ55821X	4DNFI3OOHUOV	HeLa-S3	cervix
4DNESJN4ZXIC	4DNFI1FHYW8V	HeLa-S3	cervix
4DNESL8HVDR5	4DNFI3DFV67U	HeLa-S3	cervix
4DNESLBDF71X	4DNFIQ7BMPMH	HeLa-S3	cervix
4DNESLVTLWPX	4DNFIU983D7P	K562 (Tier 2)	bone marrow
4DNESM14SDMG	4DNFI5LTCTMQ	HeLa-S3	cervix
4DNESM7PB81R	4DNFI7RKBBP3	HeLa-S3	cervix
4DNESMG7JML8	4DNFIHB1Y35B	K562 (Tier 2)	bone marrow
4DNESMYI53QK	4DNFIO4E7KQP	HeLa-S3	cervix
4DNESN49VY8X	4DNFI8ZYY7VT	HFFc6 (Tier 1)	skin
4DNESNG6M4GI	4DNFIFEWVP5Z	HeLa-S3	cervix
4DNESNIUM3LC	4DNFIBRZPWTF	HFF-hTERT	skin
4DNESNMAAN97	4DNFIAVXXO55	HFFc6 (Tier 1)	skin
4DNESNRILSOK	4DNFIP7GJVE1	HeLa-S3	cervix
4DNESNSTBMBY	4DNFIYKBWW4V	HCT116 with Crispr generated mClover and AID-tagged WAPL, AAVS1-OsTIR1(F74G)	colon
4DNESNSTBMBY	4DNFIGKQMDWV	HCT116 with Crispr generated mClover and AID-tagged WAPL, AAVS1-OsTIR1(F74G)	colon
4DNESNYUNZVF	4DNFIQF4HNZ2	HCT116 (Tier 2)	colon
4DNESO57HS3X	4DNFIM56BOV6	HeLa-S3	cervix
4DNESOE1RAS4	4DNFIP8RKGDG	HCT116 (Tier 2)	colon
4DNESOS3TILT	4DNFICCAQVVF	HeLa-S3	cervix
4DNESOUACCOP	4DNFI3IPFV5R	HeLa-S3	cervix
4DNESOV38MUI	4DNFI54KHNF7	HeLa-S3	cervix
4DNESPACPCP4	4DNFIMDQ6WYX	HeLa-S3	cervix
4DNESPFYORMI	4DNFI32V1TP4	HeLa-S3	cervix
4DNESPLDAR9W	4DNFIFDIVYO2	HeLa-S3	cervix
4DNESPOC41XG	4DNFIA39FH27	K562 (Tier 2)	bone marrow
4DNESPOC41XG	4DNFI85NE7E3	K562 (Tier 2)	bone marrow
4DNESPWGWJYA	4DNFIFN42UE1	HeLa-S3	cervix
4DNESPXSO8GB	4DNFIWSRIW3F	K562 (Tier 2)	bone marrow
4DNESQ5LDJKC	4DNFIQPJX7R2	HeLa-S3	cervix
4DNESQICH2XW	4DNFIMIYU8VC	K562 (Tier 2)	bone marrow
4DNESQSPD7TW	4DNFIBMUF5Y6	HFF-hTERT	skin
4DNESQV6Y4JL	4DNFIZT8DRA6	K562 (Tier 2)	bone marrow
4DNESR93N4E3	4DNFIR79UBF2	K562 (Tier 2)	bone marrow
4DNESS4NRI4U	4DNFI79BKCUC	HeLa-S3	cervix
4DNESSDZTQRB	4DNFIZC8AQAU	HeLa-S3	cervix
4DNESSH9ICEW	4DNFIZ3ME9L5	K562 (Tier 2)	bone marrow
4DNEST7Y7S69	4DNFIOKRZ21H	K562 (Tier 2)	bone marrow
4DNESTLXFJLK	4DNFID5N5823	HeLa-S3	cervix
4DNESU36SE4V	4DNFIWMLVHWX	HFF-hTERT	skin
4DNESU95RUNO	4DNFI244AS29	K562 (Tier 2)	bone marrow
4DNESU95RUNO	4DNFI4QQPDMR	K562 (Tier 2)	bone marrow
4DNESUF2DBH1	4DNFIJIF77MW	HFF-hTERT	skin
4DNESVR7L225	4DNFIDUTR54Z	HeLa-S3	cervix
4DNESVUMGLG2	4DNFI6GRWM8P	HFF-hTERT	skin
4DNESVZ6QH33	4DNFIE7RGTE9	K562 (Tier 2)	bone marrow
4DNESW54C11P	4DNFIQYZXYN4	HeLa-S3	cervix
4DNESXQ13LRW	4DNFIMZ4RUDH	HeLa-S3	cervix
4DNESXSGHXDQ	4DNFIXAKW1D9	HeLa-S3	cervix
4DNESXZV4GUI	4DNFIB2BGK1S	HeLa-S3	cervix
4DNESY859VLG	4DNFIW9ANJG4	HFF-hTERT	skin
4DNESYB59H2X	4DNFILFD9QB2	HeLa-S3	cervix
4DNESYJGWM4L	4DNFI65IM3YR	HeLa-S3	cervix
4DNESYK6LDN6	4DNFIBMQ8BHU	HeLa-S3	cervix
4DNESYVC49SD	4DNFIIDIU4HX	K562 (Tier 2)	bone marrow
4DNESZNNP25B	4DNFIPXH7B8P	HeLa-S3	cervix
4DNESZUWCRVN	4DNFIPBKVIZY	K562 (Tier 2)	bone marrow
4DNESJ7S5NDJ	4DNFIVKQADWM	WTC-11 AAVS1-GFP C6	skin
4DNESPDEZNWX	4DNFIYGPDLKF	WTC-11 AAVS1-GFP C28	skin
4DNES4ABKY9M	4DNFIMKLH6KM	astrocyte of the spinal cord	spinal cord
4DNES7YXSK37	4DNFI6RQX6BC	brain microvascular endothelial cell	brain
4DNESECNR4O8	4DNFI43WFPJ5	192627	skin
4DNESEW5JLUC	4DNFIGWTMK9Y	HUVEC cell	blood vessel
4DNESHFBC56P	4DNFIRMZ7QTE	HUVEC cell	blood vessel
4DNESIE5R9HS	4DNFIGUIV5KO	CC-2551	lung
4DNESK3JJMG3	4DNFIU3K3ORP	endometrial microvascular endothelial cells	uterus
4DNESKJERU1C	4DNFI2DQTKBA	ACHN	kidney
4DNESOSE2FYZ	4DNFINKFRVWU	HUVEC cell	blood vessel
4DNESQI27WR2	4DNFIZPPA9HQ	endothelial cell of hepatic sinusoid	uterus
4DNESRA7OFS4	4DNFIWCAQUIK	astrocyte of the cerebellum	brain
4DNESU7SEN5K	4DNFIL6BHWZL	brain pericyte	brain
4DNESUB35TII	4DNFIWCH6ADP	CC-2551	lung
4DNESYPKLMAM	4DNFIKQEO1UU	192627	skin
4DNESIQLICOJ	4DNFID42XF2K	olfactory receptor cell	nose
4DNESKRDKZ3P	4DNFIOI9W577	olfactory receptor cell	nose
4DNESOK2M9XC	4DNFI7V61PXA	olfactory receptor cell	nose
4DNESPP6Q1WL	4DNFI9LQS315	olfactory receptor cell	nose
4DNESQ9ZWU97	4DNFIPQD9QHW	olfactory receptor cell	nose
4DNESZJM7OXF	4DNFIUXWCSL9	olfactory receptor cell	nose
4DNES1ZEJNRU	4DNFIJTOIGOI	IMR-90	lung
4DNES4296C5Q	4DNFIJIP5BJF	IMR-90	lung
4DNESSM1H92K	4DNFIABB3FHQ	IMR-90	lung
4DNES1INHSG7	4DNFIT5YVTLO	H9 with targeted integration of GFP-tagged MYL2	embryo
4DNES1ONB8TD	4DNFIRO3DQCO	H9 with targeted integration of GFP-tagged MYL2 differentiated to cardiogenic mesoderm	embryo
4DNES2253IBO	4DNFIJ2XM4JW	H1-hESC (Tier 1)	embryo
4DNES2253IBO	4DNFIROIPOCX	H1-hESC (Tier 1)	embryo
4DNES2M5JIGV	4DNFI29JL6ZO	H1-hESC (Tier 1)	embryo
4DNES2M5JIGV	4DNFIKTHE2OT	H1-hESC (Tier 1)	embryo
4DNES2M5JIGV	4DNFI6HDY7WZ	H1-hESC (Tier 1)	embryo
4DNES2M5JIGV	4DNFI65CBIKX	H1-hESC (Tier 1)	embryo
4DNES4AABNEZ	4DNFIFJH2524	H1-hESC (Tier 1)	embryo
4DNES4AABNEZ	4DNFIL9OUBME	H1-hESC (Tier 1)	embryo
4DNES4DGHDMX	4DNFITH978XV	H1-hESC	embryo
4DNES4MY14SY	4DNFI57OYJ68	H1-hESC differentiated to definitive endoderm	embryo
4DNES5WCKFXE	4DNFIXGIJGA5	H1-hESC	embryo
4DNES65I3RQG	4DNFIF995818	H1-hESC (Tier 1)	embryo
4DNES65I3RQG	4DNFIXJYGQ22	H1-hESC (Tier 1)	embryo
4DNES65W85KE	4DNFIN8CTHRJ	H1-hESC differentiated to definitive endoderm	embryo
4DNES6VNJ14M	4DNFIZTQKBMM	H1-hESC differentiated to definitive endoderm	embryo
4DNES6ZLUF2N	4DNFI7I8KUQD	H1-hESC	embryo
4DNES8IIWFGK	4DNFI4DCV74I	H9 with targeted integration of GFP-tagged MYL2 differentiated to mesoderm	embryo
4DNESAL82BWY	4DNFIIOUG5RF	H9 with targeted integration of GFP-tagged MYL2 differentiated to primitive cardiac myocyte	embryo
4DNESCOQ5YRS	4DNFIW8IXCX1	H1-hESC differentiated to definitive endoderm	embryo
4DNESDO2ZYBM	4DNFI5AQYK7V	SOX17-eGFP iCAS9 HUES8	embryo
4DNESDO2ZYBM	4DNFI4XDMF19	SOX17-eGFP iCAS9 HUES8	embryo
4DNESF2TSPAM	4DNFI8F87AP3	H1-hESC	embryo
4DNESFL8KDMT	4DNFISVEZ6EJ	PDX1-eGFP dCAS9-KRAB H1	embryo
4DNESFL8KDMT	4DNFIG95CQIF	PDX1-eGFP dCAS9-KRAB H1	embryo
4DNESFLV3UMN	4DNFI3724MS8	H1-hESC differentiated to definitive endoderm	embryo
4DNESFPSJFSJ	4DNFIQ55F5RS	H1-hESC differentiated to definitive endoderm	embryo
4DNESFSCP5L8	4DNFICRGVN5L	H1-hESC (Tier 1)	embryo
4DNESFSCP5L8	4DNFIZEPS7DP	H1-hESC (Tier 1)	embryo
4DNESI1DNSGF	4DNFI8SNUTVY	PDX1-eGFP dCAS9-KRAB H1 differentiated to definitive endoderm	embryo
4DNESI1DNSGF	4DNFIWI9E11D	PDX1-eGFP dCAS9-KRAB H1 differentiated to definitive endoderm	embryo
4DNESLTRW5KE	4DNFIOEYIQ7R	H1-hESC	embryo
4DNESLYL1IOJ	4DNFIM71IKUN	H1-hESC differentiated to definitive endoderm	embryo
4DNESMU2MA2G	4DNFIPO1DGLH	H9 with targeted integration of GFP-tagged MYL2 differentiated to cardiac muscle myoblast	embryo
4DNESOGBAIC7	4DNFIYC4AJW5	PDX1-eGFP dCAS9-KRAB H1 differentiated to endoderm of foregut	embryo
4DNESOGBAIC7	4DNFIG3U2TRE	PDX1-eGFP dCAS9-KRAB H1 differentiated to endoderm of foregut	embryo
4DNESOL9JVE2	4DNFI2VYSX9M	CyT49 differentiated to endoderm of foregut	thymus
4DNESOLVRKBM	4DNFIK3NF6R2	CyT49 differentiated to pancreatic endoderm	thymus
4DNESPU5OVNM	4DNFI7U2CC6V	H1-hESC differentiated to definitive endoderm	embryo
4DNESQ9BNPAP	4DNFIDGANREZ	H1-hESC differentiated to definitive endoderm	embryo
4DNESQMUTYXH	4DNFI1YXTFOH	SOX17-eGFP idCAS9-KRAB HUES8	embryo
4DNESQMUTYXH	4DNFI9Q9WJB6	SOX17-eGFP idCAS9-KRAB HUES8	embryo
4DNESRJ8KV4Q	4DNFI7JNCNFB	H1-hESC	embryo
4DNESSSDVO27	4DNFIXOWKAM6	CyT49	thymus
4DNESTJD2Z2P	4DNFIM9HI7RP	H1-hESC	embryo
4DNESTTX579P	4DNFIOJJCGMD	H1-hESC	embryo
4DNESTXE7D88	4DNFIJ8GSITT	H1-hESC differentiated to definitive endoderm	embryo
4DNESV11RYSF	4DNFINXSKZ4F	CyT49 differentiated to definitive endoderm	thymus
4DNESV4MND3G	4DNFII2G4NT7	H1-hESC	embryo
4DNESVL4N9CD	4DNFINFQV712	H1-hESC (Tier 1) differentiated to definitive endoderm	embryo
4DNESW8SIXN7	4DNFI8RY8EI6	SOX17-eGFP idCAS9-KRAB HUES8 differentiated to definitive endoderm	embryo
4DNESW8SIXN7	4DNFII7Z9GNN	SOX17-eGFP idCAS9-KRAB HUES8 differentiated to definitive endoderm	embryo
4DNESW9GVC97	4DNFIL3I44T1	SOX17-eGFP iCAS9 HUES8 differentiated to definitive endoderm	embryo
4DNESW9GVC97	4DNFIV7GJ7B7	SOX17-eGFP iCAS9 HUES8 differentiated to definitive endoderm	embryo
4DNESX75DD7R	4DNFI82R42AD	H1-hESC (Tier 1)	embryo
4DNESYTUBW2E	4DNFISWCOKN2	H1-hESC	embryo
4DNESZW7OOTL	4DNFI8RH55DO	H9 with targeted integration of GFP-tagged MYL2 differentiated to cardiac muscle cell	embryo
ENCSR444WCZ	ENCFF689CUX	A549	lung
ENCSR455KLX	ENCFF129LMU	A673	bone
ENCSR343VKT	ENCFF528JJC	ACHN	kidney
ENCSR474VTW	ENCFF687ATD	activated T-helper 2 cell	spleen
ENCSR898ANZ	ENCFF499BVX	adrenal gland cell	adrenal gland
ENCSR832NED	ENCFF333WCK	adrenal gland cell	adrenal gland
ENCSR554SLA	ENCFF493YNC	aorta cell	blood vessel
ENCSR797MWY	ENCFF791UZC	aorta cell	blood vessel
ENCSR464RYO	ENCFF558DYU	ascending aorta	blood vessel
ENCSR011GNI	ENCFF163YBP	astrocyte of the cerebellum	brain
ENCSR974LXZ	ENCFF815ZPR	astrocyte of the spinal cord	spinal cord
ENCSR847RHU	ENCFF076LWH	B cell	bone marrow
ENCSR507AHE	ENCFF068LTZ	brain microvascular endothelial cell	brain
ENCSR323QIP	ENCFF594KOM	brain pericyte	brain
ENCSR326YHP	ENCFF924WYB	breast epithelium	breast
ENCSR820DYU	ENCFF234MDO	Caco-2	colon
ENCSR401TBQ	ENCFF954SBX	Caki2	kidney
ENCSR118AQZ	ENCFF127TPS	Calu3	lung
ENCSR444SKT	ENCFF684YCT	CD14-positive monocyte	bone marrow
ENCSR236EYO	ENCFF185AYZ	CD14-positive monocyte	bone marrow
ENCSR424WMG	ENCFF446NXA	colon	colon
ENCSR079IDJ	ENCFF149IHN	colon	colon
ENCSR504OTV	ENCFF059WMS	colon	colon
ENCSR123ZFD	ENCFF897KRI	colon	colon
ENCSR258OVY	ENCFF858ZGP	colon	colon
ENCSR595UCM	ENCFF579CAR	colon	colon
ENCSR295BDK	ENCFF654YIQ	colon	colon
ENCSR298UUL	ENCFF035BLF	colon	colon
ENCSR206OUF	ENCFF309UNV	colon	colon
ENCSR456QYU	ENCFF911AHQ	dendritic cell	skin
ENCSR213DHH	ENCFF530EAB	DLD1	colon
ENCSR165UJN	ENCFF925QIF	dorsolateral prefrontal cortex	brain
ENCSR551IPY	ENCFF774FYI	endometrial microvascular endothelial cells	uterus
ENCSR982KWR	ENCFF861EKC	endothelial cell of hepatic sinusoid	uterus
ENCSR788FBI	ENCFF783KQI	endothelial cell of umbilical vein	uterus
ENCSR008UIB	ENCFF935BCN	endothelial cell of umbilical vein	uterus
ENCSR274FJN	ENCFF458VBB	esophagus muscularis mucosa	esophagus
ENCSR015CVF	ENCFF224HKR	esophagus squamous epithelium	esophagus
ENCSR079VIJ	ENCFF247KEK	G401	kidney
ENCSR479USL	ENCFF833NVV	gastrocnemius medialis	muscle
ENCSR136MVS	ENCFF132CYS	gastrocnemius medialis	muscle
ENCSR974ADY	ENCFF341WLY	gastrocnemius medialis	muscle
ENCSR125MJP	ENCFF616IMR	gastrocnemius medialis	muscle
ENCSR089CCK	ENCFF629SXU	gastrocnemius medialis	muscle
ENCSR196MPD	ENCFF658KTB	GM11168	skin
ENCSR410MDC	ENCFF555ISR	GM12878	blood
ENCSR916MFV	ENCFF318GOM	GM12878	blood
ENCSR742SAT	ENCFF522ZQR	GM12878	blood
ENCSR968KAY	ENCFF256UOW	GM12878	blood
ENCSR382RFU	ENCFF216ZNY	GM12878	blood
ENCSR046XXF	ENCFF237QCN	GM12878	blood
ENCSR423SYP	ENCFF165GKS	GM12878	blood
ENCSR634FNY	ENCFF334XXU	GM13976	blood
ENCSR261EVH	ENCFF120DSV	GM13977	-
ENCSR118FFR	ENCFF571ZQR	GM18951	skin
ENCSR966QSW	ENCFF723EQV	GM20431	lung
ENCSR220MNC	ENCFF702IFC	GM23248	colon
ENCSR390HMC	ENCFF898HRO	HAP-1	-
ENCSR477GZK	ENCFF573OPJ	HCT116	colon
ENCSR874HTT	ENCFF711XSR	head of caudate nucleus	brain
ENCSR333BMU	ENCFF318JAP	heart	heart
ENCSR529BKV	ENCFF193CQL	heart	heart
ENCSR297CCU	ENCFF605CEN	heart	heart
ENCSR434MBR	ENCFF628LQQ	heart	heart
ENCSR352EGR	ENCFF235LCO	heart	heart
ENCSR975NRV	ENCFF614IPZ	heart	heart
ENCSR476RFQ	ENCFF273XBU	heart	heart
ENCSR173VDQ	ENCFF081NPN	heart	heart
ENCSR908NSV	ENCFF663FRL	heart	heart
ENCSR530DID	ENCFF965BPU	heart	heart
ENCSR921BHU	ENCFF842DUO	heart	heart
ENCSR942NSE	ENCFF251VFA	heart	heart
ENCSR518LPK	ENCFF033WGK	heart	heart
ENCSR967VFA	ENCFF643NDM	heart	heart
ENCSR462CIE	ENCFF252ANV	heart	heart
ENCSR503LWK	ENCFF784WTB	heart	heart
ENCSR556QHB	ENCFF081PMO	heart	heart
ENCSR385MKW	ENCFF294GFP	heart	heart
ENCSR998LLZ	ENCFF591MHA	heart	heart
ENCSR771MVF	ENCFF467OGP	heart	heart
ENCSR168PIR	ENCFF284OEA	heart	heart
ENCSR210LEF	ENCFF341WOY	heart	heart
ENCSR348KEP	ENCFF556RLR	heart	heart
ENCSR941KKW	ENCFF736ITL	heart	heart
ENCSR812PIJ	ENCFF507WEW	heart	heart
ENCSR315OOJ	ENCFF028RXH	heart	heart
ENCSR374OJL	ENCFF545GBW	heart	heart
ENCSR498AFT	ENCFF546TZN	heart	heart
ENCSR994DPD	ENCFF459FRB	heart	heart
ENCSR194SRI	ENCFF306VTV	HepG2	liver
ENCSR888DEJ	ENCFF807IRK	HepG2	liver
ENCSR431YCB	ENCFF499SYK	HL-60/S4	bone marrow
ENCSR538MYU	ENCFF698HWZ	HL-60/S4	bone marrow
ENCSR683EDC	ENCFF684IFW	HL-60/S4	bone marrow
ENCSR846DUS	ENCFF274QIY	hTERT RPE-1	eye
ENCSR852KQC	ENCFF188SSH	IMR-90	lung
ENCSR345VTI	ENCFF281ILS	IMR-90	lung
ENCSR645ZPH	ENCFF636CEM	IMR-90	lung
ENCSR545YBD	ENCFF616PUW	K562	bone marrow
ENCSR479XDG	ENCFF621AIY	K562	bone marrow
ENCSR912RAV	ENCFF542IFE	keratinocyte	skin
ENCSR044YKV	ENCFF417GBZ	kidney	kidney
ENCSR346DCU	ENCFF678ZLX	LNCaP	prostate
ENCSR720WEB	ENCFF720ZBN	lower leg skin	skin
ENCSR305GRJ	ENCFF237UKR	lung	lung
ENCSR892BZA	ENCFF094KKX	lung	lung
ENCSR673UZF	ENCFF304HMS	lung	lung
ENCSR068FXF	ENCFF649OHR	lung	lung
ENCSR446NJD	ENCFF395INO	lung	lung
ENCSR749PID	ENCFF896OFN	lung	lung
ENCSR380YQA	ENCFF541RAA	mammary epithelial cell	breast
ENCSR711AVS	ENCFF943JRY	mammary epithelial cell	breast
ENCSR707XVJ	ENCFF512PQA	mammary epithelial cell	breast
ENCSR080ODG	ENCFF094MCD	mammary epithelial cell	breast
ENCSR370TFL	ENCFF977XWK	MCF 10A	breast
ENCSR660LPJ	ENCFF420JTA	MCF-7	breast
ENCSR444BAR	ENCFF787ZVA	motor neuron	nervous system
ENCSR094EIC	ENCFF470ASD	motor neuron	nervous system
ENCSR550JLK	ENCFF311CLH	motor neuron	nervous system
ENCSR228TUX	ENCFF860TRU	motor neuron	nervous system
ENCSR866FWQ	ENCFF848RWZ	motor neuron	nervous system
ENCSR305RTT	ENCFF484OCO	motor neuron	nervous system
ENCSR350NJV	ENCFF024XBC	motor neuron	nervous system
ENCSR379CII	ENCFF454CWO	motor neuron	nervous system
ENCSR794RDS	ENCFF280JBR	motor neuron	nervous system
ENCSR971CJS	ENCFF197OWW	natural killer cell	blood
ENCSR489OCU	ENCFF676IVH	NCI-H460	lung
ENCSR088BOG	ENCFF480KLP	OCI-LY7	-
ENCSR872ZCP	ENCFF496GEU	ovary	ovary
ENCSR160XGG	ENCFF156GGD	ovary	ovary
ENCSR782YIX	ENCFF700CYI	ovary	ovary
ENCSR181LJD	ENCFF019YVI	ovary	ovary
ENCSR440CTR	ENCFF168OXT	Panc1	pancreas
ENCSR584RBV	ENCFF522YLZ	Panc1	pancreas
ENCSR121ALS	ENCFF140ROU	pancreas	pancreas
ENCSR502GIO	ENCFF586MQY	pancreas	pancreas
ENCSR387RQD	ENCFF705MKK	pancreas	pancreas
ENCSR408HOG	ENCFF653HCO	pancreas	pancreas
ENCSR038TZA	ENCFF322IBI	PC-3	prostate
ENCSR859DRK	ENCFF181ROW	PC-9	prostate
ENCSR968JCS	ENCFF661EVS	posterior cingulate gyrus	brain
ENCSR941AMF	ENCFF946RZW	posterior vena cava	heart
ENCSR500AJN	ENCFF673EOB	posterior vena cava	heart
ENCSR557QRO	ENCFF515ZBF	prostate gland	prostate
ENCSR173QPK	ENCFF625VNK	psoas muscle	muscle
ENCSR538PNC	ENCFF136XCV	psoas muscle	muscle
ENCSR022TPX	ENCFF994CEG	Ramos	-
ENCSR874EIH	ENCFF705YZH	right lobe of liver	liver
ENCSR753CKM	ENCFF952JZV	right lobe of liver	liver
ENCSR862OGI	ENCFF628LSG	RPMI-7951	skin
ENCSR119TFS	ENCFF602CHT	sciatic nerve	nervous system
ENCSR998ZSP	ENCFF249NUN	SJCRH30	muscle
ENCSR312KHQ	ENCFF557CTN	SK-MEL-5	skin
ENCSR105KFX	ENCFF307SQO	SK-N-DZ	adrenal gland
ENCSR834DXR	ENCFF699FBS	SK-N-MC	nervous system
ENCSR692QWS	ENCFF280EYD	spleen	spleen
ENCSR569OBN	ENCFF883XXW	stomach	stomach
ENCSR351NAI	ENCFF493SFI	T cell	bone marrow
ENCSR291EBI	ENCFF980NXK	T cell	bone marrow
ENCSR321BHC	ENCFF009ONH	T cell	bone marrow
ENCSR335JYP	ENCFF958DWQ	T cell	bone marrow
ENCSR421CGL	ENCFF962EDB	T cell	bone marrow
ENCSR923PPH	ENCFF355VJW	T cell	bone marrow
ENCSR195ETV	ENCFF571GTF	T cell	bone marrow
ENCSR458VJJ	ENCFF044TCQ	T cell	bone marrow
ENCSR379TIE	ENCFF442IGJ	T cell	bone marrow
ENCSR215PTV	ENCFF520GFL	T cell	bone marrow
ENCSR832CKD	ENCFF029UAL	T-helper 2 cell	bone marrow
ENCSR549MGQ	ENCFF832RTC	T47D	breast
ENCSR870SXX	ENCFF982GKV	testis	testis
ENCSR043XTM	ENCFF839VMS	thyroid gland	thyroid
ENCSR601RFS	ENCFF746QHK	tibial artery	blood vessel
ENCSR008CUR	ENCFF983KVN	uterus	uterus
ENCSR886JAM	ENCFF176LIZ	vagina	vagina

### Sheet: Table 2 Resolution enhancement 
	Train						Test
Experiment	4DNESI7DEJTM	4DNESECNR4O8	4DNESLQG7ZKJ	4DNESDEK4IH8	4DNESIE5R9HS	4DNES3JX38V5	4DNES1ZEJNRU	4DNESOSE2FYZ
mcool	4DNFI18UHVRO	4DNFI43WFPJ5	4DNFI46OLTQE	4DNFI5IHU27G	4DNFIGUIV5KO	4DNFIXP4QG5B	4DNFIJTOIGOI	4DNFINKFRVWU
biosample	K562	192627	GM12878	KBM-7	CC-2551	GM12878	IMR-90	HUVEC
nnz (5 kb)	466330336	388818222	146425444	519883717	215003099	1890518055	495409844	85929373
sum	907136828	671154401	216362357	894408072	381308575	4010478943	1082513502	131224815

### Sheet: Table 3 Hypergraph data
	Virtual Hi-C			Real Hi-C
Cell line	GM12878	BJ Fibroblast	IR Fibroblast	GM12878	BJ Fibroblast
Series/Experiment	GSE149117	GSE211897	GSE211897	4DNESLQG7ZKJ	GSE81087
Sample	GSM4490689	GSM6505166	GSM6505165	4DNFI46OLTQE	GSM2142400
nnz (5 kb)	119804642	15995109	28232193	146425444	75421727
sum	126932810	16292700	28625736	216362357	106198439

### Sheet: Table 4 Pore-C statistics
		Counts				Percentage Non-Homologous
Cell type		3-way	4-way	5-way	Total	3-way	4-way	5-way	Total
GM12878	Unique	7095138	10791487	24489053	42375678	37.06	73.3	85.78	74.44
	Total	16970753	21871202	48998499	87840454	31.23	72.36	85.74	71.88
BJ Fibroblast	Unique	153066	193493	294857	641416	70.49	94.37	97.31	90.02
	Total	311316	387018	589714	1288048	69.48	94.37	97.31	89.7
IR Fibroblast	Unique	94755	77755	86971	259481	74.24	96.18	97.39	88.57
	Total	192177	155519	173942	521638	73.26	96.17	97.39	88.14
Aggregate	Unique	7342959	11062735	24870881	43276575	38.24	73.83	85.95	74.76
	Total	17474246	22413739	49762155	89650140	32.37	72.9	85.92	72.23
